# Genomics and transcriptomics to unravel sex determination pathway and its evolution in sand flies

**DOI:** 10.1101/510586

**Authors:** Valeria Petrella, Serena Aceto, Vincenza Colonna, Giuseppe Saccone, Remo Sanges, Nikola Polanska, Petr Volf, Luigi Gradoni, Gioia Bongiorno, Marco Salvemini

## Abstract

**Background:** Phlebotomine sand flies (Diptera, Nematocera) are important vectors of several pathogens, including *Leishmania* parasites, causing serious diseases of humans and dogs. Despite their importance as disease vectors, most aspects of sand fly biology remain unknown including the molecular bases of their reproduction and sex determination, aspects also relevant for the development of novel vector control strategies.

**Results:** Using a comparative genomics/transcriptomics approach, we identified the sex determining genes in phlebotomine sand flies and proposed the first model for the sex determination cascade of these insects. For all the genes identified, we produced manually curated gene models, developmental gene expression profile and performed evolutionary molecular analysis. We identified and characterized, for the first time in a Nematocera species, the *transformer* (*tra*) homolog which exhibits both conserved and novel features. The analysis of the *tra* locus in sand flies and its expression pattern suggest that this gene is able to autoregulate its own splicing, as observed in the fruit fly *Ceratitis capitata* and several other insect species.

**Conclusions:** Our results permit to fill the gap about sex determination in sand flies, contribute to a better understanding of this developmental pathway in Nematocera and open the way for the identification of sex determining orthologs in other species of this important Diptera sub-order. Furthermore, the sex determination genes identified in our work also provide the opportunity of future biotech applications to control natural population of sand flies, reducing their impact on public health.
