## Additional_file_1_Table S1 for "Genomics and transcriptomics to unravel sex determination pathway and its evolution in sand flies"

### Sheet: Foglio1
Table S1 - TBLASTN search of sex determination orthologs in the perniBASE dataset
Gene	Symbol	Query ID	Query length (aa)	Query species	perniBASE hit	hit length (nt)	Identity (%)	Similarity (%)
Sex-lethal	Sxl	AAC38968.1	340	Ceratitis capitata	c26074.g1.i2	3925	74	89
doublesex	dsxM	ABD96573.1	548	Aedes aegypti	c25629.g2.i3	2854	43	55
	dsxF	ABD96571.1	278	Aedes aegypti	c25629.g2.i4	3661	47	60
fruitless	fruM	AGC11799.1	601	Aedes aegypti	c23888.g1.i4	1956	68	83
	fru	AGC11799.1	601	Aedes aegypti	c23888.g1.i2	2706	68	83
	fru ZnF-A	NP_996238.1*	46	Drosophila melanogaster	c23972.g4.i1	1262	95	97
	fru ZnF-B	NP_001262712.1**	46	Drosophila melanogaster	---	---	---	---
	fru ZnF-C	NP_524397.2***	46	Drosophila melanogaster	c25556_g5_i1	808	97	100
transformer	tra	AAO38898.1	197	Drosophila melanogaster	---	---	---	---
	tra	AAM88673.1	429	Ceratitis capitata	---	---	---	---
	tra	AFQ62109.1	308	Tribolium castaneum	---	---	---	---
	tra	NP_001128299.1	405	Nasonia vitripennis	---	---	---	---
	fem	ABV56235.1	401	Apis mellifera	---	---	---	---
transformer-2	tra-2	ACH81146.1	251	Ceratitis capitata	c20956.g1.i6	1500	65	84
aa = amino acids
nt = nucleotides
*= only the 46aa-long portion of the protein sequence, encoding for the zinc finger domain type A, was utilized as query
**= only the 46aa-long portion of the protein sequence, encoding for the zinc finger domain type B, was utilized as query
***= only the 46aa-long portion of the protein sequence, encoding for the zinc finger domain type C, was utilized as query
