## Additional_file_12_Table S2 for "Genomics and transcriptomics to unravel sex determination pathway and its evolution in sand flies"

### Sheet: dsx-fru
Table S2 - TRA/TRA-2 binding sites of Brachycera and Nematocera species
D. melanogaster	C. capitata	B. oleae	M. domestica	M. scalaris	L. cuprina	S. coprophila	An. gambiae	Ae. aegypti	P. papatasi	P. perniciosus	P. bergeroti	P. duboscqi	L. longipalpis
>Dmdsx1	>Ccdsx1	>Bodsx1	>Mddsx1	>Msdsx1	>Lcdsx1	>Scdsx1	>Agadsx1	>Aaedsx1	>Ppadsx1	>Ppedsx1	>Pbedsx1	>Pdudsx1	>Llodsx1
TCTTCAATCAACA	ACTACAATCAACA	ACTGCAATCAACT	ACAACAATCAACA	TCTTCAATCAACA	ACAACAATCAACA	TAGACAATAACGA	TCGCCGATCAACC	AATACAAACAACA	TCATCAATCAACA	TCATCAATCAACA	TCATCAATCAACA	TCATCAATCAACA	TCTTCAATCGAAA
>Dmdsx2	>Ccdsx2	>Bodsx2	>Mddsx2	>Msdsx2	>Lcdsx2	>Scdsx2	>Agadsx2	>Aaedsx2	>Ppadsx2	>Ppedsx2	>Pbedsx2	>Pdudsx2	>Llodsx2
TCTTCAATCAACA	ACTACAATCAACA	TCTTCAATCAACA	TCATCAATCAACA	CCATCAATCAACA	CCAACAATCAACA	ATTTCAATCTAAT	CCATCGTTCAACC	TCAACAAGCAACA	TCTTCAATCAACA	TCTTCAATCAACA	TCTTCAATCAACA	TCTTCAATCAACA	TCTTCAATCAGCA
>Dmdsx3	>Ccdsx3	>Bodsx3	>Mddsx3	>Msdsx3	>Lcdsx3	>Scdsx3	>Agadsx3	>Aaedsx3	>Ppadsx3	>Ppedsx3	>Pbedsx3	>Pdudsx3	>Llodsx3
TCTACAATCAACA	TCTACAATCAACA	TCTACAATCAACT	TCAACAACCAACA	TCATAAGTCAACA	ACAACAATCAACA	TGAATACAGAACA	TCTCCAATCAATC	TCTTCAACCAACC	TCTTCAATCAACA	TCTACAATCAACA	TCTTCAATCAACA	TCTTCAATCAACA	TCATCAATCAACA
>Dmdsx4	>Ccdsx4	>Bodsx4	>Mdfru1	>Msdsx4	>Lcdsx4	>Scdsx4	>Agadsx4	>Aaedsx4	>Ppadsx4	>Ppedsx4	>Pbedsx4	>Pdudsx4	>Llodsx4
TCTTCAATCAACA	TCTTCAATCAACA	TCTGCAATCAACA	ACTACAATCAACA	TCAACATTCAATC	ACAACAATCAACA	TTTACAATATAAG	ACATCAATCAATA	CCTACAATCTACA	TCTTCAATCAACA	TCTACAATCAACA	TCTTCAATCAACA	TCTTCAATCAACA	TCTTCAATCAAGA
>Dmdsx5	>Ccdsx5		>Mdfru2	>Msdsx5	>Lcdsx5	>Scdsx5	>Agadsx5	>Aaefru1	>Ppadsx5	>Ppedsx5	>Pbedsx5	>Pdudsx5	>Llodsx5
TCAACAATCAACA	TCTTCAATCAACA		TCTTCAATCAACA	ATATCAATCAATA	GCAACAATCAACA	GCTACCATCAATT	CAATCAATCAATC	ATAACAATCAAAA	CCTTCAATCAACA	TCTTCAATCAACA	CTTTCAATCAACA	TCTTCAATCAACA	TCTTCAATCAACT
>Dmfru1	>Ccdsx6		>Mdfru3		>Lcdsx6		>Agafru1	>Aaefru2	>Ppafru1	>Ppedsx6	>Pbefru1	>Pdufru1	>Llofru1
TCTGCAATCAACC	TCTGCAATCAACA		TCATCAATCAACG		TCTTCAATCAACA		ACATCAATCAACC	TCATCAATCTACT	TCTGCAATCAACT	TCTTCAATCAACT	TCTGCAATCAACT	TCTGCAATCAACA	TCTTCAATCAACT
>Dmfru2	>Ccdsx7				>Lcdsx7		>Agafru2	>Aaefru3		>Ppefru1	>Pbefru2	>Pdufru2	>Llofru2
TCATCAATCAACA	TCTGCAATCAACA				TCTTCAATCAACA		TAAACAAACAAAC	GCACCTGTCAACA		TCTGCAATCAACA	TTTTCAATCAACA	TTTTCAATCAACA	TCTTCAATCAATA
>Dmfru3					>Lcdsx8		>Agafru3	>Aaefru4		>Ppefru2	>Pbefru3	>Pdufru3	>Llofru3
TCTTCAATCAACA					TCTTCAATCAACA		GCTTCAATCAAAC	CCCTCAATCAGCA		TCTTCAATCAACA	TCTACAATCAACA	TCTACAATCAACA	TTATCAATCAACA
>Dmfru4							>Agafru4			>Ppefru3			>Llofru4
ACTTCAATCAACA							CTATCAACCAAAC			TCTTCAATCAACA			TCAACAATCAACA
													>Llofru5
													TCTTCAATCAACT
													>Llofru6
													TCTTCAATCAACC
*TRA/TRA-2 b. s., for each species and for each gene, are numbered according with their position into the gene in 5'->3' direction.

### Sheet: tra
Table S3 - TRA/TRA-2 binding sites of Brachycera and Nematocera species
C. capitata	B. oleae	A. obliqua	G. morsitans	L. cuprina	C. hominivorax	P. papatasi	P. perniciosus	P. bergeroti	P. duboscqi
>Cctra1	>Botra1	>Aotra1	>Gmtra1	>Lctra1	>Chtra1	>Ppatra1	>Ppetra1	>Pbetra1	>Pdutra1
TCTACAATCAACA	TCTACAATCAACA	ACACCAATCAACA	ACAACAATCAACA	TCAACAATCAACA	TCAACAATCAACA	TCATCAATCAACA	TCATCAATCAACA	TCATCAATCAACA	TCATCAATCAACA
>Cctra2	>Botra2	>Aotra2	>Gmtra2	>Lctra2	>Chtra2	>Ppatra2	>Ppetra2	>Pbetra2	>Pdutra2
ACTACAATCAACA	ACTACAATCAACA	GCTACAATCAACA	TCAACAATCAACG	TCAACAATCAACA	ACGACAATCAACA	CTTTCAATCAACA	TCTTCAATCAACA	CTTTCAATCAACA	CTTTCAATCAACA
>Cctra3	>Botra3	>Aotra3	>Gmtra3	>Lctra3	>Chtra3	>Ppatra3	>Ppetra3	>Pbetra3	>Pdutra3
ACTACAATCAACA	ACAACAATCAACA	ACTACAATCAACA	ACATCAATCAACT	ACAACAATCAACA	ACTACAATCAACA	TCTTCAATCAACA	AACACAATCAACA	TCTTCAATCAACA	TCTCCAATCAACA
>Cctra4	>Botra4	>Aotra4	>Gmtra4	>Lctra4	>Chtra4	>Ppatra4	>Ppetra4	>Pbetra4	>Pdutra4
ACTACAATCAACA	ACAACAATCAACT	ACTTCAATCAACA	TCTACAATCAACA	TCTTCAATCAACA	ACAACAATCAACA	GCCCCAATCAACA	TCTTCAATCAACA	GCCCCAATCAACA	GCCCCAATCAACA
>Cctra5	>Botra5	>Aotra5	>Gmtra5	>Lctra5		>Ppatra5	>Ppetra5	>Pbetra5	>Pdutra5
ACAACAATCAACT	ACACCAATCAACG	ACAACAATCAACA	TCAACAATCAACA	AAAACAATCAACA		TCTTCAATCAACA	TCTTCAATCAACA	TCTTCAATCAACA	TCTTCAATCAACA
>Cctra6	>Botra6		>Gmtra6	>Lctra6		>Pptra6	>Ppetra6	>Pbetra6	>Pdutra6
GTTTCAATCATAA	TTTTCAATAAACA		TCTTCAATCAATA	ACTACAATCAACA		TCTTCAATCAACA	TCTTCAATCAACA	TCTTCAATCAACA	TCTTCAATCAACA
>Cctra7	>Botra7		>Gmtra7
CATTCAATAAACT	ATAACAATTGAAA		TCTGCAATCAACA
>Cctra8	>Botra8
CCTTCAATTGTCG	TATACAATAACAT
*TRA/TRA-2 b. s., for each species and for each gene, are numbered according with their position into the gene in 5'->3' direction.
