## Additional_file_13_Table S3 for "Genomics and transcriptomics to unravel sex determination pathway and its evolution in sand flies"

### Sheet: Foglio1
Table S3 - Accession numbers and ID of the sequences used in phylogenetic and evolutionary analyses
ID	Class	Order	Sub-order	Species	GenBank Accession Number
DmTRA	Insecta	Diptera	Brachycera	Drosophila melanogaster	AAF49441
CcTRA	Insecta	Diptera	Brachycera	Ceratitis capitata	AAM88673
AobTRA	Insecta	Diptera	Brachycera	Anastrepha obliqua	ABW04165
BolTRA	Insecta	Diptera	Brachycera	Bactrocera oleae	CAG29243
GmoTRA	Insecta	Diptera	Brachycera	Glossina morsitans	ACY40710
LcuTRA	Insecta	Diptera	Brachycera	Lucilia cuprina	ACS34689
ChoTRA	Insecta	Diptera	Brachycera	Cochliomyia hominivorax	AGE31793
MdoTRa	Insecta	Diptera	Brachycera	Musca domestica	ACY40709
PpeTRA*	Insecta	Diptera	Nematocera	Phlebotomus perniciosus	MK286446
PbeTRA*	Insecta	Diptera	Nematocera	Phlebotomus bergeroti	See Supplementary Methods
PpaTRA*	Insecta	Diptera	Nematocera	Phlebotomus papatasi	MK286455
PduTRA*	Insecta	Diptera	Nematocera	Phlebotomus duboscqi	See Supplementary Methods
DmeTRA2	Insecta	Diptera	Brachycera	Drosophila melanogaster	NM_057416
CcaTRA2	Insecta	Diptera	Brachycera	Ceratitis capitata	EU999754
AobTRA2	Insecta	Diptera	Brachycera	Anastrepha obliqua	FN658607
LcuTRA2	Insecta	Diptera	Brachycera	Lucilia cuprina	FJ461620
GmoTRA2	Insecta	Diptera	Brachycera	Glossina morsitans	DV608906
MdoTRA2	Insecta	Diptera	Brachycera	Musca domestica	AY847518
MdeTRA2	Insecta	Diptera	Nematocera	Mayetiola destructor	KF176550
SocTRA2	Insecta	Diptera	Nematocera	Sciara ocellaris	FR716529
BcoTRA2	Insecta	Diptera	Nematocera	Bradysia coprophila	FR716530
PpeTRA2*	Insecta	Diptera	Nematocera	Phlebotomus perniciosus	MK286449
PpaTRA2*	Insecta	Diptera	Nematocera	Phlebotomus papatasi	See Supplementary Methods
LumTRA2*	Insecta	Diptera	Nematocera	Lutzomyia umbratilis	See Supplementary Methods
NneTRA2*	Insecta	Diptera	Nematocera	Nyssomyia neivai	See Supplementary Methods
CuqTRA2_A	Insecta	Diptera	Nematocera	Culex quinquefasciatus	XM_001866676
CtaTRA2	Insecta	Diptera	Nematocera	Culex tarsalis	GFDL01004365
AeaTRA2_D	Insecta	Diptera	Nematocera	Aedes aegypti	AAEL004293
AalTRA2_A	Insecta	Diptera	Nematocera	Aedes albopictus	XM_019700291
CuqTRA2_B	Insecta	Diptera	Nematocera	Culex quinquefasciatus	XM_001843577
AngTRA2_B	Insecta	Diptera	Nematocera	Anopheles gambiae	BM620287
AngTRA2_A	Insecta	Diptera	Nematocera	Anopheles gambiae	AGAP006798
AsiTRA2	Insecta	Diptera	Nematocera	Anopheles sinensis	KE525352
AdaTRA2	Insecta	Diptera	Nematocera	Anopheles darlingi	ADMH02001906
AeaTRA2_A	Insecta	Diptera	Nematocera	Aedes aegypti	AAEL009224
AalTRA2_B	Insecta	Diptera	Nematocera	Aedes albopictus	XM_019678167
AeaTRA2_B	Insecta	Diptera	Nematocera	Aedes aegypti	AAEL006416
AeaTRA2_C	Insecta	Diptera	Nematocera	Aedes aegypti	AAEL009222
AmeTRA2	Insecta	Hymenoptera	Apocrita	Apis mellifera	XP_001121070
DpuTRA2	Crustacea Branchiopoda	Diplostraca	Cladocera	Daphnia pulex	EFX90042
DmeDSXF	Insecta	Diptera	Brachycera	Drosophila melanogaster	ABK30895
CcaDSXF	Insecta	Diptera	Brachycera	Ceratitis capitata	AAN63598
BdoDSXF	Insecta	Diptera	Brachycera	Bactrocera dorsalis	AAV85891
BtrDSXF	Insecta	Diptera	Brachycera	Bactrocera tryoni	AAB99947
BrcoDSXF	Insecta	Diptera	Brachycera	Bactrocera correcta	ACN73403
BolDSXF	Insecta	Diptera	Brachycera	Bactrocera oleae	CAD67986
AfrDSXF	Insecta	Diptera	Brachycera	Anastrepha fraterculus	ABF50955
AseDSXF	Insecta	Diptera	Brachycera	Anastrepha serpentina	ABF50957
AbiDSXF	Insecta	Diptera	Brachycera	Anastrepha bistrigata	ABF50960
AamDSXF	Insecta	Diptera	Brachycera	Anastrepha amita	ABF50961
MdoDSXF	Insecta	Diptera	Brachycera	Musca domestica	AAR23812
LcuDSXF	Insecta	Diptera	Brachycera	Lucilia cuprina	ADG37649
MscDSXF	Insecta	Diptera	Brachycera	Megaselia scalaris	AAK38831
MdeDSXF	Insecta	Diptera	Nematocera	Mayetiola destructor	AGW99160
SocDSXF	Insecta	Diptera	Nematocera	Sciara ocellaris	CDN30082
BcoDSXF	Insecta	Diptera	Nematocera	Bradysia coprophila	CDN30080
PpaDSXF*	Insecta	Diptera	Nematocera	Phlebotomus papatasi	See Supplementary Methods
LloDSXF*	Insecta	Diptera	Nematocera	Lutzomyia longipalpis	See Supplementary Methods
PpeDSXF*	Insecta	Diptera	Nematocera	Phlebotomus perniciosus	MK286443
NneDSXF	Insecta	Diptera	Nematocera	Nyssomyia neivai	JAV06265
AngDSXF	Insecta	Diptera	Nematocera	Anopheles gambiae	AAZ78363
AeaDSXF	Insecta	Diptera	Nematocera	Aedes aegypti	ABD96571
CtaDSXF	Insecta	Diptera	Nematocera	Culex tarsalis	JAV26428
CpiDSXF	Insecta	Diptera	Nematocera	Culex pipiens	AJB28480
CquDSXF	Insecta	Diptera	Nematocera	Culex quinquefasciatus	AJB28478
BmoDSXF	Insecta	Lepidoptera	Glossata	Bombyx mori	NM_00104340
DplDSXF	Insecta	Lepidoptera	Glossata	Danaus plexippus	EY269445
DmeFRUM	Insecta	Diptera	Brachycera	Drosophila melanogaster	NP_732345
CcaFRUM	Insecta	Diptera	Brachycera	Ceratitis capitata	XM_012306504
MdoFRUM	Insecta	Diptera	Brachycera	Musca domestica	KC750913
LloFRUM*	Insecta	Diptera	Nematocera	Lutzomyia longipalpis	See Supplementary Methods
PpeFRUM*	Insecta	Diptera	Nematocera	Phlebotomus perniciosus	MK286452
PduFRUM*	Insecta	Diptera	Nematocera	Phlebotomus duboscqi	See Supplementary Methods
PbeFRUM*	Insecta	Diptera	Nematocera	Phlebotomus bergeroti	See Supplementary Methods
PpaFRUM*	Insecta	Diptera	Nematocera	Phlebotomus papatasi	See Supplementary Methods
AaeFRUM	Insecta	Diptera	Nematocera	Aedes aegypti	AGC11799
AsiFRUM	Insecta	Diptera	Nematocera	Anopheles sinensis	KFB37973
AgaFRUM	Insecta	Diptera	Nematocera	Anopheles gambiae	AAV52864
*= sequence produced/in silico reconstructed in the present paper
