## Additional_file_14_Table S4 for "Genomics and transcriptomics to unravel sex determination pathway and its evolution in sand flies"

### Sheet: tra
Table S4 - Statistics of the evolutionary analyses and comparison of different evolutionary models
	lnL	np	omega	omega2		comparison	2*DlnL	df	p
one_ratio	-1176.88	23	0.0864			one_vs_two	1.63807	1	0,2006	ns
two_ratios	-1176.06	24	0.0753	0.1326
						7_vs_8	-0.00079	2	0.99965	ns
						alt1_vs_null1	0	1	1	ns
site_7	-1154.55	24				alt2_vs_null2	0	1	1	ns
site_8	-1154.55	26
alternative1	-1166.07	26
null1	-1166.07	25
alternative2	-1170.63	26
null2	-1170.63	25

### Sheet: tra2
Table S4 - Statistics of the evolutionary analyses and comparison of different evolutionary models
	lnL	np	omega	omega2	omega3		comparison	2*DlnL	df	p
one_ratio	-4949.72	56	0.0559				one_vs_two	5.76738	1	0.01633	*
two_ratios	-4946.84	57	0.0738	0.0407			one_vs_three	8.05049	2	0.017863	*
three_ratios	-4945.7	58	0.0701	0.0783	0.0369		two_vs_three	2.28311	1	0.131052	ns
							7_vs_8	-0.00182	2	0.999	ns
							alt1_vs_null1	0	1	1	ns
site_7	-4805.09	57					alt2_vs_null2	0	1	1	ns
site_8	-4805.09	59
alternative1	-4941.25	59	*
null1	-4941.25	58
alternative2	-4948.4	59
null2	-4948.4	58

### Sheet: dsx
Table S4 - Statistics of the evolutionary analyses and comparison of different evolutionary models
	lnL	np	omega	omega2	omega3		comparison	2*DlnL	df	p
one_ratio	-5036.5	54	0.0452				one_vs_two	7.40253	1	<0,00001	**
two_ratios	-5032.8	55	0.0732	0.0367			one_vs_three	8.22394	2	<0,00001	**
three_ratios	-5032.39	56	0.0925	0.036	0.066		two_vs_three	0.821412	1	0.36518	ns
							7_vs_8	-0.002758	2	0.998501	ns
							alt1_vs_null1	-0.137262	1	0.711282	ns
site_7	-4900.24	55					alt2_vs_null2	0	1	1	ns
site_8	-4900.24	57
alternative1	-5008.55	57	*
null1	-5008.48	56
alternative2	-4988.39	57
null2	-4988.39	56

### Sheet: fru
Table S4 - Statistics of the evolutionary analyses and comparison of different evolutionary models
	lnL	np	omega	omega2	omega3		comparison	2*DlnL	df	p
one_ratio	-3652.89	21	0.1131				one_vs_two	16.5222	1	<0,00001	**
two_ratios	-3644.62	22	0.1909	0.078			one_vs_three	26.7605	2	<0,00001	**
three_ratios	-3639.51	23	0.192	0.1033	0.0288		two_vs_three	10.2383	1	0.001382	*
							7_vs_8	0.825002	2		ns
							alt1_vs_null1	0	1	1	ns
site_7	-3515.24	22					alt2_vs_null2	0	1	1	ns
site_8	-3514.82	24
alternative1	-3546.68	24
null1	-3546.68	23
alternative2	-3549.47	24
null2	-3549.47	23
